# Cell-free DNA fragmentomic characteristics in transposon elements inform molecular regulators and enhance cancer diagnosis

**DOI:** 10.1101/2025.07.10.664250

**Authors:** Fanglei Gong, Yuqi Pan, Huizhen Lin, Yunyun An, Mengqi Yang, Xiaoyi Liu, Yunxia Bai, Wanqiu Wang, Zhenyu Zhang, Bianbian Tang, Kun Zhang, Xin Zhao, Yu Zhao, Changzheng Du, Xuetong Shen, Kun Sun

## Abstract

Fragmentomics of plasma cell-free DNA (cfDNA) are emerging diagnostic biomarkers in cancer liquid biopsy, while the molecular regulations of cfDNA fragmentation remain elusive. In this study, we investigated the cfDNA fragmentomics in transposon elements (TEs), a special category of sequences accounting for around half of human genome. We discovered dynamics in fragmentomic features across various types of TEs in human cfDNA, including size, ending patterns and coverage, which were validated in mice and dogs. These dynamics highly correlate with epigenomic features associated with chromatin states, including DNA methylation and histone modification signals, demonstrating fundamental regulatory roles of chromatin state in cfDNA production. Furthermore, fragmentomic features within TEs were significantly altered in cancer samples, offering improved diagnostic performance compared to genome-wide fragmentomic measurements. Additionally, cfDNA coverage in TEs showed frequent imbalances between cancer and control samples in a TE- and cancer type-dependent manner, presenting a promising biomarker for cancer diagnosis. Leveraging artificial intelligence (AI) on cfDNA fragmentomic features within TEs, we developed high-performance models, named TEANA (<u>TE A</u>nalysis in cell-free D<u>NA</u>), for cancer diagnosis and tumor-origin prediction. The models were validated across two pan-cancer datasets with more than 1600 samples. Hence, dynamics of cfDNA fragmentomics within TEs, which is highly correlated with cfDNA epigenomics, shed light on the regulatory mechanism of cfDNA biology and highlight translational potential in cancer liquid biopsy.
