## Supplementary Tables for "Cell-free DNA fragmentomic characteristics in transposon elements inform molecular regulators and enhance cancer diagnosis": Table.S1.list.of.TEs.xlsx

### Sheet: Human
Table S1. List of TEs analyzed in this study.
Class	Family	No. of copies in human genome	Total length (bp)	Fraction of human genome (%)
SINE	Alu	1282821	333247107	10.8
LINE	L1	1031524	554713913	18
SINE	MIR	616589	88479334	2.9
LINE	L2	486431	108917994	3.5
LTR	ERVL-MaLR	367470	117607537	3.8
DNA	hAT-Charlie	270942	48378830	1.6
LTR	ERV1	187201	91151947	3
LTR	ERVL	171950	60556064	2
DNA	TcMar-Tigger	123237	38423182	1.2
LINE	CR1	69603	12459756	0.4
DNA	hAT-Tip100	47824	8944060	0.3
DNA	hAT-Blackjack	20062	3483544	0.1
LTR	Gypsy	17427	3740499	0.1
DNA	TcMar-Mariner	16871	2933105	0.09
LINE	RTE-X	15944	3646442	0.1
LTR	ERVK	11903	10155187	0.3

### Sheet: Mouse
Class	Family	No. of copies in mouse genome	Total length (bp)	Fraction of mouse genome (%)
LINE	L1	927817	549547659	20.2
SINE	Alu	601652	70761777	2.6
LTR	ERVL-MaLR	468543	126857738	4.7
LTR	ERVK	333363	137028205	5.03
SINE	MIR	124311	14960151	0.6
LTR	ERVL	122213	33820165	1.2
DNA	hAT-Charlie	108803	19016546	0.7
LTR	ERV1	74874	32634290	1.2
LINE	L2	70229	11180017	0.4
DNA	TcMar-Tigger	35844	7016672	0.3
LINE	CR1	14586	1846714	0.07
DNA	hAT-Tip100	9768	1845593	0.07
DNA	hAT-Blackjack	4673	850389	0.03
LTR	Gypsy	1914	332977	0.01
LINE	RTE-X	1749	312304	0.01
DNA	TcMar-Mariner	1108	228160	0.01

### Sheet: Dog
Class	Family	No. of copies in dog genome	Total length (bp)	Fraction of dog genome (%)
LINE	L1	832247	383967129	16.6
SINE	MIR	475700	67841238	2.9
LINE	L2	396935	86118552	3.7
DNA	hAT-Charlie	204516	35683463	1.5
LTR	ERVL-MaLR	181682	49258023	2.1
LTR	ERVL	115562	36850266	1.6
LTR	ERV1	65062	21201064	0.9
DNA	TcMar-Tigger	56854	14428683	0.6
LINE	CR1	54079	9670613	0.4
DNA	hAT-Tip100	51570	9704360	0.4
DNA	hAT-Blackjack	14241	2139690	0.09
LTR	Gypsy	12559	2590982	0.1
LINE	RTE-X	11966	2706608	0.1
DNA	TcMar-Mariner	4434	594667	0.03
