## Supplementary Tables for "Cell-free DNA fragmentomic characteristics in transposon elements inform molecular regulators and enhance cancer diagnosis": Table.S2.DNAm.subgroup.count.xlsx

### Sheet: S2
Table S2. Number of copies within different DNA methylation level groups across 16 TEs in human.
TE	Hypo-methylated	Partially methylated	Hyper-methylated	Other (no CpG sites)
DNA/hAT-Blackjack	183	7425	2189	8382
DNA/hAT-Charlie	2840	98199	39238	102808
DNA/hAT-Tip100	637	17863	5513	18733
DNA/TcMar-Mariner	86	4690	2577	7744
DNA/TcMar-Tigger	855	50752	22226	35638
LINE/CR1	1009	24104	7377	30311
LINE/L1	6155	447047	138761	293779
LINE/L2	5904	195576	59739	178280
LINE/RTE-X	172	6104	1889	6359
LTR/ERV1	2186	100564	20454	34189
LTR/ERVK	59	7633	1254	422
LTR/ERVL	1873	89223	17863	41627
LTR/ERVL-MaLR	3071	196641	41758	83078
LTR/Gypsy	231	7213	1648	6704
SINE/Alu	3674	617730	433681	68207
SINE/MIR	10057	222740	73316	255785
