## Supplementary Tables for "Cell-free DNA fragmentomic characteristics in transposon elements inform molecular regulators and enhance cancer diagnosis": Table.S5.cancer.type.prediction.xlsx

### Sheet: S5
Table S5. Prediction result of TEANA-Top model.
Cancer type	No. of samples	Predicted cancer type							Prediction accuracy (%)	95% CI		Random assignment	Accuracy (%)		P-value (binomial test)
		Bile duct	Breast	Colorectal	Gastric	Lung	Ovarian	Pancreatic
Bile duct	26	16	2	2	2	1	1	2	61.5385	40.6-79.8		3.25	12.5		5.4x10-9
Breast	54	3	28	2	3	1	10	7	51.8519	37.8-65.7		14.0192	25.9615		6.1x10-5
Colorectal	27	1	7	15	0	0	4	0	55.5556	35.3-74.5		3.50481	12.9808		1.8x10-7
Gastric	27	1	3	2	18	0	3	0	66.6667	46.0-83.5		3.50481	12.9808		1.6x10-10
Lung	12	2	1	0	0	3	5	1	25	5.5-57.2		0.692308	5.76923		0.029
Ovarian	28	1	5	6	2	4	10	0	35.7143	18.6-55.9		3.76923	13.4615		2.5x10-3
Pancreatic	34	1	5	0	2	0	3	23	67.6471	49.5-82.6		5.55769	16.3462		3.6x10-11
